# Interpretable neural networks prioritize cancer driver genes from genome-wide dependency landscapes

**DOI:** 10.1101/2025.04.28.651122

**Authors:** Qingyang Yin, Liang Chen

**Affiliations:** Department of Quantitative and Computational Biology, University of Southern California, Los Angeles, California, United States of America

## Abstract

Identifying cancer driver genes and their therapeutic impact remains a core challenge in computational cancer biology. We introduce xNNDriver and xAEDriver, two interpretable neural network frameworks that connect cancer mutations with genome-wide DepMap gene dependencies, pathway activity, and drug-response patterns. xNNDriver is a supervised pathway-guided model that evaluates whether a gene’s mutation status is encoded in the genome-wide dependency landscape; we interpret model fitness as a driver potential score, which quantifies the strength of this mutation-dependency signal and prioritizes genes with broad functional footprints. Across 3,008 candidate genes, xNNDriver recovers major established drivers and highlights literature-supported candidates, while pathway analyses reveal biologically coherent programs related to metabolism, growth factor signaling, and immune regulation. To capture combinatorial functional states, xAEDriver uses an unsupervised autoencoder to learn Driver Variant Representations (DVRs), latent binary features guided by the frequency distribution of known driver mutations. DVRs capture cell-line-specific dependency patterns and expression patterns and are associated with drug sensitivity and pathway activity. Together, these interpretable deep learning models demonstrate that gene dependency landscapes encode rich, interpretable signals of oncogenic function and provide a hypothesis-generating framework for prioritizing drivers, pathways, and therapeutic vulnerabilities for further experimental validation.

**Author summary:** Cancer is often driven by genetic changes that give tumor cells a growth advantage, but finding which changes matter and how they affect cell behavior remains difficult. In this study, we used large-scale gene-editing data from cancer cell lines to ask whether the pattern of genes a cell depends on can reveal information about its cancer-driving alterations. We developed interpretable neural-network models that connect mutation patterns, cell survival dependencies, and biological pathways. One model prioritizes genes whose mutation status leaves a clear functional signature across the cell. A second model summarizes broader, combined driver-like states in each cell line. These summaries were linked to known cancer biology, tissue type, and differences in drug response, suggesting that functional dependency data contain useful clues about cancer mechanisms. By connecting mutation patterns with functional dependencies and pathway activity, our approach helps identify candidate cancer drivers and interpretable drug-response patterns that can guide future experimental studies. Making the models interpretable allows researchers to move from large screening datasets toward biological explanations of cancer-driving processes.
