## Supplementary material for "Interpretable neural networks prioritize cancer driver genes from genome-wide dependency landscapes": S4 Table.xlsx

### Sheet: Supplementary Table S4
	pathway	Rp value
1	R-HSA-166658	0.0849909
2	R-HSA-5668541	0.079704
3	R-HSA-210993	0.0791032
4	R-HSA-9619665	0.0773995
5	R-HSA-8978868	0.0772745
6	R-HSA-450520	0.0766265
7	R-HSA-450385	0.0749384
8	R-HSA-75067	0.0731418
9	R-HSA-8848021	0.0724376
10	R-HSA-203615	0.0720561
11	R-HSA-1296346	0.0688848
12	R-HSA-1280215	0.0680563
13	R-HSA-917977	0.0676665
14	R-HSA-8873719	0.0661802
15	R-HSA-500792	0.066027
16	R-HSA-8868766	0.0647922
17	R-HSA-9690406_copy1	0.0642748
18	R-HSA-428359	0.063582
19	R-HSA-456926	0.0622617
20	R-HSA-8856828	0.0612879
21	R-HSA-2980736	0.0603827
22	R-HSA-1227990	0.0600424
23	R-HSA-8951664	0.0599324
24	R-HSA-5250941	0.0597771
25	R-HSA-193704	0.0589475
26	R-HSA-6807505	0.0586788
27	R-HSA-453274	0.0581319
28	R-HSA-1592389	0.0567127
29	R-HSA-5620912	0.0564939
30	R-HSA-5423646	0.0558935
31	R-HSA-1369062	0.0548797
32	R-HSA-8953897	0.0548558
33	R-HSA-1632852	0.0540794
34	R-HSA-6802957	0.0537269
35	R-HSA-2151209	0.0536231
36	R-HSA-72187	0.0535132
37	R-HSA-453279	0.0533286
38	R-HSA-2028269_copy1	0.052998
39	R-HSA-1433557	0.0529817
40	R-HSA-1237044	0.0528115
41	R-HSA-9707616	0.0524751
42	R-HSA-418360	0.0522785
43	R-HSA-5579031	0.0520988
44	R-HSA-5358346	0.0509568
45	R-HSA-264876	0.0509504
46	R-HSA-2022090	0.0508655
47	R-HSA-9717189	0.0505986
48	R-HSA-163359	0.0501581
49	R-HSA-388396	0.0500773
50	R-HSA-977225	0.0498238
51	R-HSA-879415	0.0491936
52	R-HSA-9603798_copy1	0.0476936
53	R-HSA-428359_copy1	0.0476378
54	R-HSA-110314	0.0473266
55	R-HSA-2172127	0.0472918
56	R-HSA-168256	0.0472431
57	R-HSA-1566948	0.0465614
58	R-HSA-1362409	0.0463073
59	R-HSA-2395516	0.0453281
60	R-HSA-1500931	0.0452142
61	R-HSA-6785470	0.0449066
62	R-HSA-1222556	0.0448261
63	R-HSA-5687613	0.0446577
64	R-HSA-6794361	0.0439784
65	R-HSA-74752	0.043924
66	R-HSA-3000157_copy1	0.0431459
67	R-HSA-73884	0.0426415
68	R-HSA-3000484	0.0424603
69	R-HSA-453276	0.0424437
70	R-HSA-912446	0.0423429
71	R-HSA-5218859	0.0422249
72	R-HSA-8964043	0.0419579
73	R-HSA-162582	0.0419061
74	R-HSA-71737	0.0417918
75	R-HSA-191859	0.0414043
76	R-HSA-168249	0.0412985
77	R-HSA-72312	0.0412497
78	R-HSA-2219528	0.0412168
79	R-HSA-425366	0.0409928
80	R-HSA-168255	0.0399574
81	R-HSA-73942	0.0387881
82	R-HSA-1855191	0.0386974
83	R-HSA-9027277	0.038385
84	R-HSA-69002	0.0382083
85	R-HSA-1300642	0.0381723
86	R-HSA-1234174	0.0381508
87	R-HSA-5682910	0.0378701
88	R-HSA-114508	0.037593
89	R-HSA-73980	0.0375667
90	R-HSA-2022377	0.0372013
91	R-HSA-1280218	0.036934
92	R-HSA-1296061	0.0368913
93	R-HSA-3214815	0.0360997
94	R-HSA-9687139	0.0355164
95	R-HSA-5688426	0.0347039
96	R-HSA-68952	0.0345753
97	R-HSA-186712	0.0343475
98	R-HSA-9671555	0.0342566
99	R-HSA-9753281_copy1	0.0340512
100	R-HSA-1855183	0.0340408
101	R-HSA-3371497	0.0338269
102	R-HSA-202131	0.0335778
103	R-HSA-379724	0.0334866
104	R-HSA-5617472	0.0328485
105	R-HSA-450408	0.0327993
106	R-HSA-163125	0.0325076
107	R-HSA-156580	0.0324805
108	R-HSA-1368082	0.0321539
109	R-HSA-71336	0.0318059
110	R-HSA-212436	0.0316332
111	R-HSA-8852405	0.0312613
112	R-HSA-9662360	0.0311434
113	R-HSA-1445148	0.0310588
114	R-HSA-69239	0.0310377
115	R-HSA-71262	0.0309883
116	R-HSA-75153	0.0308417
117	R-HSA-112303	0.0308076
118	R-HSA-8853383	0.0307427
119	R-HSA-1368108_copy1	0.0306118
120	R-HSA-9752946	0.0303476
121	R-HSA-170834	0.0302697
122	R-HSA-1430728	0.0302102
123	R-HSA-2029480	0.030032
124	R-HSA-2978092	0.0299654
125	R-HSA-373753_copy1	0.0297933
126	R-HSA-73854	0.0296934
127	R-HSA-9690406	0.029472
128	R-HSA-8949613	0.02927
129	R-HSA-3304351	0.0287093
130	R-HSA-72202	0.0285733
131	R-HSA-192456	0.0283181
132	R-HSA-1300645	0.0282097
133	R-HSA-3214842	0.0280069
134	R-HSA-2132295	0.0278975
135	R-HSA-1483257	0.0278784
136	R-HSA-5693538	0.0277831
137	R-HSA-6794362	0.0277571
138	R-HSA-390522	0.027677
139	R-HSA-189451	0.027398
140	R-HSA-196854	0.027381
141	R-HSA-3296482	0.0273553
142	R-HSA-9697154	0.0271862
143	R-HSA-9033241	0.0268925
144	R-HSA-2586552_copy1	0.0267019
145	R-HSA-73864	0.0266877
146	R-HSA-163282	0.0265152
147	R-HSA-8849175	0.0264976
148	R-HSA-8941237_copy1	0.0263551
149	R-HSA-983705	0.0262546
150	R-HSA-975634	0.0260402
151	R-HSA-72203	0.0259745
152	R-HSA-9675126	0.0259023
153	R-HSA-189085	0.0257762
154	R-HSA-8852135	0.0256272
155	R-HSA-391251	0.0256123
156	R-HSA-1650814	0.0255879
157	R-HSA-73933	0.0252082
158	R-HSA-430116	0.0251057
159	R-HSA-157858	0.0248242
160	R-HSA-2404192	0.0240587
161	R-HSA-445717	0.0238486
162	R-HSA-5663202	0.0237998
163	R-HSA-9674555	0.023651
164	R-HSA-983712	0.0233732
165	R-HSA-72306	0.0232197
166	R-HSA-157579	0.0232095
167	R-HSA-9754706_copy1	0.0227459
168	R-HSA-1368108	0.0227035
169	R-HSA-1257604	0.0226435
170	R-HSA-1855167	0.02245
171	R-HSA-2672351	0.0221961
172	R-HSA-9607240	0.0221673
173	R-HSA-422085	0.0220144
174	R-HSA-9716542	0.022001
175	R-HSA-9609646	0.0216743
176	R-HSA-9662361	0.0212937
177	R-HSA-5578768	0.0210966
178	R-HSA-210747	0.0209904
179	R-HSA-9753281	0.0209853
180	R-HSA-432040	0.0209344
181	R-HSA-8957275	0.0207062
182	R-HSA-75158	0.0206809
183	R-HSA-75955	0.0203402
184	R-HSA-392499	0.020154
185	R-HSA-5668914	0.0200153
186	R-HSA-8941237	0.0199448
187	R-HSA-5663084	0.0198962
188	R-HSA-1566977_copy1	0.0198925
189	R-HSA-5676934_copy1	0.0198162
190	R-HSA-1834949	0.0192274
191	R-HSA-8868773	0.0191837
192	R-HSA-112313	0.019086
193	R-HSA-9748787	0.0190204
194	R-HSA-381119	0.0189432
195	R-HSA-9635486	0.0188469
196	R-HSA-70895	0.0187275
197	R-HSA-5620924	0.0186157
198	R-HSA-1614635	0.0186087
199	R-HSA-382551	0.0184832
200	R-HSA-156842	0.0183017
201	R-HSA-1268020	0.0183005
202	R-HSA-163841	0.0182676
203	R-HSA-5619507	0.0180401
204	R-HSA-445355_copy1	0.0179487
205	R-HSA-674695	0.017866
206	R-HSA-9651496	0.0178112
207	R-HSA-69620	0.0177423
208	R-HSA-525793	0.0177074
209	R-HSA-446728	0.0176626
210	R-HSA-216083_copy1	0.0176186
211	R-HSA-8964539	0.017406
212	R-HSA-73856	0.0170408
213	R-HSA-1368082_copy1	0.0169185
214	R-HSA-73887	0.0167987
215	R-HSA-3000170	0.0165732
216	R-HSA-9027284	0.0165622
217	R-HSA-1980143	0.0165425
218	R-HSA-69278	0.0161346
219	R-HSA-201556	0.0158981
220	R-HSA-9027283	0.0158585
221	R-HSA-5334118	0.0153959
222	R-HSA-199992	0.0145039
223	R-HSA-2474795	0.0142611
224	R-HSA-211000	0.0141174
225	R-HSA-189200	0.0140293
226	R-HSA-2187335	0.0138642
227	R-HSA-75944	0.0137402
228	R-HSA-9717207	0.0136191
229	R-HSA-428157	0.0133338
230	R-HSA-381753	0.0131891
231	R-HSA-9711123	0.0130552
232	R-HSA-72200	0.0129377
233	R-HSA-400253	0.0126028
234	R-HSA-76046	0.012593
235	R-HSA-390466	0.012449
236	R-HSA-195721	0.0124026
237	R-HSA-9006934	0.0123541
238	R-HSA-9609523	0.0120439
239	R-HSA-5684996	0.0120173
240	R-HSA-450531	0.0116958
241	R-HSA-5576892	0.0115954
242	R-HSA-421270	0.0114525
243	R-HSA-72766	0.0114015
244	R-HSA-418346	0.011374
245	R-HSA-2990846	0.0113431
246	R-HSA-1480926	0.0109937
247	R-HSA-9679506	0.0108539
248	R-HSA-5693606	0.010748
249	R-HSA-9006927	0.0106196
250	R-HSA-983189	0.0105846
251	R-HSA-9006925	0.0104783
252	R-HSA-5260271	0.0103946
253	R-HSA-9748784	0.0103588
254	R-HSA-9675132	0.00980574
255	R-HSA-5662702	0.00972791
256	R-HSA-917729	0.00964017
257	R-HSA-6803157	0.00962362
258	R-HSA-5387390	0.0095279
259	R-HSA-3000178_copy1	0.0095003
260	R-HSA-1643713	0.00935048
261	R-HSA-5693532	0.0092267
262	R-HSA-8953854	0.00913216
263	R-HSA-9013694	0.0088817
264	R-HSA-8935690	0.00868988
265	R-HSA-381340	0.00865881
266	R-HSA-9648895	0.00833388
267	R-HSA-4791275	0.00831071
268	R-HSA-8956321	0.00811394
269	R-HSA-9012852	0.00805279
270	R-HSA-203754	0.00773893
271	R-HSA-140834	0.00766718
272	R-HSA-5357769	0.00764334
273	R-HSA-9682385	0.00738699
274	R-HSA-2262752	0.00727381
275	R-HSA-1296052	0.00724221
276	R-HSA-3371556	0.00715191
277	R-HSA-5696399	0.00695978
278	R-HSA-5653656	0.006749
279	R-HSA-71387	0.00672513
280	R-HSA-3000178	0.00670262
281	R-HSA-9749641	0.00667143
282	R-HSA-71288	0.00649104
283	R-HSA-1912422	0.00635926
284	R-HSA-163358	0.00627354
285	R-HSA-1268020_copy1	0.00601565
286	R-HSA-9018678	0.00593808
287	R-HSA-5660489	0.00558584
288	R-HSA-380972	0.00549474
289	R-HSA-9673013	0.00533567
290	R-HSA-1475029_copy1	0.00519531
291	R-HSA-1640170	0.00494678
292	R-HSA-163316	0.00463168
293	R-HSA-9615710	0.00457419
294	R-HSA-8982491	0.00450199
295	R-HSA-71240	0.00435719
296	R-HSA-199977	0.00434454
297	R-HSA-9658195	0.004308
298	R-HSA-163767	0.00428111
299	R-HSA-9711097	0.00419619
300	R-HSA-1474290	0.00392178
301	R-HSA-8956320	0.00383323
302	R-HSA-6787450	0.00374873
303	R-HSA-422356	0.00364863
304	R-HSA-5579029	0.00357722
305	R-HSA-163765	0.00350887
306	R-HSA-211859	0.00343188
307	R-HSA-163685	0.00326042
308	R-HSA-140877	0.00316864
309	R-HSA-8876725	0.00315995
310	R-HSA-6805567	0.00307179
311	R-HSA-5213460	0.00306322
312	R-HSA-1433617	0.00297731
313	R-HSA-68886	0.00297386
314	R-HSA-70635	0.00278841
315	R-HSA-9748787_copy1	0.00262531
316	R-HSA-8851680	0.0024727
317	R-HSA-8957322	0.00229127
318	R-HSA-8956319	0.00212032
319	R-HSA-5619084	0.00172893
320	R-HSA-8848584	0.00157447
321	R-HSA-112311	0.00140374
322	R-HSA-1500620	0.00138965
323	R-HSA-163754	0.00136528
324	R-HSA-69615	0.00115835
325	R-HSA-9671793	0.00113073
326	R-HSA-2586552	0.00105446
327	R-HSA-5358565	0.00099885
328	R-HSA-5676934	0.000960276
329	R-HSA-2408522	0.000872693
330	R-HSA-5576894	0.000669809
331	R-HSA-425407	0.000615278
332	R-HSA-69618	0.000600107
333	R-HSA-6809371	0.000478173
334	R-HSA-73779	0.000354927
335	R-HSA-354192	0.000345965
336	R-HSA-9734009	0.000214198
337	R-HSA-8963743	0.000141719
338	R-HSA-5610787	-9.37e-05
339	R-HSA-5602358	-0.00012496
340	R-HSA-73893	-0.000231739
341	R-HSA-9605308	-0.000360703
342	R-HSA-388841	-0.000535865
343	R-HSA-202733	-0.000558416
344	R-HSA-372708	-0.000662566
345	R-HSA-201451	-0.000766238
346	R-HSA-1474244	-0.000835981
347	R-HSA-73780	-0.000878877
348	R-HSA-9616222	-0.00137639
349	R-HSA-400508	-0.0018836
350	R-HSA-112315	-0.00214561
351	R-HSA-917937	-0.00216059
352	R-HSA-112316	-0.00226539
353	R-HSA-6798163	-0.00241399
354	R-HSA-9027276	-0.00242088
355	R-HSA-429958	-0.00244753
356	R-HSA-8963898	-0.00275229
357	R-HSA-913531	-0.00275505
358	R-HSA-2129379	-0.00321633
359	R-HSA-163680	-0.00357637
360	R-HSA-5357801	-0.00359383
361	R-HSA-1799339	-0.00360306
362	R-HSA-389977	-0.00411998
363	R-HSA-373753	-0.004125
364	R-HSA-74182	-0.0042619
365	R-HSA-70921	-0.00442536
366	R-HSA-166208	-0.00459952
367	R-HSA-114604	-0.00461278
368	R-HSA-5620971	-0.00463998
369	R-HSA-1247673	-0.00471278
370	R-HSA-445355	-0.00521053
371	R-HSA-3000497	-0.00528563
372	R-HSA-1226099	-0.00533416
373	R-HSA-5661270	-0.00542145
374	R-HSA-9609507	-0.00560198
375	R-HSA-210746	-0.00565868
376	R-HSA-9675151	-0.00567974
377	R-HSA-372790	-0.00576239
378	R-HSA-140837	-0.00599933
379	R-HSA-75892	-0.00603418
380	R-HSA-556833	-0.00605863
381	R-HSA-198933	-0.006292
382	R-HSA-397014	-0.00642491
383	R-HSA-1227986	-0.0067222
384	R-HSA-5358508	-0.00675657
385	R-HSA-112314	-0.00681552
386	R-HSA-199991	-0.00699748
387	R-HSA-194441	-0.00707108
388	R-HSA-5619102	-0.00714002
389	R-HSA-2564830	-0.00714266
390	R-HSA-9007101	-0.0072865
391	R-HSA-2168880	-0.00740568
392	R-HSA-9630747	-0.00742605
393	R-HSA-74158	-0.00756982
394	R-HSA-201681	-0.00759746
395	R-HSA-212300	-0.00766122
396	R-HSA-9708296	-0.00778637
397	R-HSA-69052	-0.0079581
398	R-HSA-1221632	-0.00800295
399	R-HSA-73886	-0.00825182
400	R-HSA-75072	-0.00827203
401	R-HSA-382556	-0.00849833
402	R-HSA-5223345_copy1	-0.00865545
403	R-HSA-72086_copy1	-0.00871456
404	R-HSA-9675143	-0.00878189
405	R-HSA-5687128	-0.00879389
406	R-HSA-9006931	-0.00882286
407	R-HSA-5657655	-0.00894206
408	R-HSA-75893	-0.00901958
409	R-HSA-6783310	-0.00919147
410	R-HSA-975957	-0.00955111
411	R-HSA-5652084	-0.00958286
412	R-HSA-9675135	-0.00976086
413	R-HSA-2187338	-0.00979276
414	R-HSA-165181	-0.0102009
415	R-HSA-3238698	-0.0107996
416	R-HSA-452723	-0.0107998
417	R-HSA-69306	-0.0108006
418	R-HSA-8955332	-0.0108401
419	R-HSA-109581	-0.010979
420	R-HSA-77588	-0.0109967
421	R-HSA-9006936	-0.0110065
422	R-HSA-449147	-0.0112955
423	R-HSA-8981607	-0.0113061
424	R-HSA-983231	-0.011339
425	R-HSA-429914	-0.0114533
426	R-HSA-2453902	-0.0114906
427	R-HSA-110313	-0.011589
428	R-HSA-1428517	-0.0116976
429	R-HSA-351202	-0.0117231
430	R-HSA-425397	-0.0118552
431	R-HSA-202403	-0.011944
432	R-HSA-76009	-0.0121327
433	R-HSA-112308	-0.0123943
434	R-HSA-5683826	-0.0124417
435	R-HSA-5663205	-0.0125644
436	R-HSA-5620920	-0.0126605
437	R-HSA-71064	-0.0129831
438	R-HSA-5632684	-0.0130017
439	R-HSA-499943	-0.0130161
440	R-HSA-430039	-0.0132054
441	R-HSA-8849932	-0.0133272
442	R-HSA-774815	-0.0136367
443	R-HSA-77075	-0.0136662
444	R-HSA-15869	-0.0138733
445	R-HSA-73857	-0.0140002
446	R-HSA-1855204	-0.0140112
447	R-HSA-390522_copy1	-0.014025
448	R-HSA-4839726	-0.0141275
449	R-HSA-9675108	-0.0142479
450	R-HSA-1630316	-0.0143405
451	R-HSA-203927	-0.0144001
452	R-HSA-5696398	-0.0144203
453	R-HSA-3214847	-0.0144215
454	R-HSA-68867	-0.0144999
455	R-HSA-400206	-0.014584
456	R-HSA-8963899	-0.0148051
457	R-HSA-109606	-0.0148692
458	R-HSA-72172	-0.0149254
459	R-HSA-209776	-0.015298
460	R-HSA-9024446	-0.0154251
461	R-HSA-6806667	-0.0154595
462	R-HSA-76005	-0.0155353
463	R-HSA-68962	-0.0156934
464	R-HSA-9603798	-0.0159084
465	R-HSA-168928	-0.0164709
466	R-HSA-5693571	-0.0164745
467	R-HSA-73894	-0.0165502
468	R-HSA-936837	-0.0165602
469	R-HSA-977225_copy1	-0.0167051
470	R-HSA-5601884	-0.0168553
471	R-HSA-9730628	-0.016889
472	R-HSA-5617833	-0.0169355
473	R-HSA-76002	-0.0169799
474	R-HSA-157118	-0.0170144
475	R-HSA-983169	-0.017097
476	R-HSA-8963676	-0.0173613
477	R-HSA-1980145	-0.017537
478	R-HSA-1296071	-0.0176665
479	R-HSA-3214858	-0.0177218
480	R-HSA-5661231	-0.0179289
481	R-HSA-3000471	-0.0181782
482	R-HSA-9609523_copy1	-0.0183087
483	R-HSA-9033658	-0.0183841
484	R-HSA-70370	-0.0185657
485	R-HSA-9749641_copy1	-0.0187428
486	R-HSA-5358351	-0.0188343
487	R-HSA-140875	-0.0188461
488	R-HSA-381426	-0.0188547
489	R-HSA-446107	-0.0188727
490	R-HSA-9616222_copy1	-0.0189762
491	R-HSA-9645460	-0.0191921
492	R-HSA-749476	-0.0193023
493	R-HSA-1369007	-0.0193373
494	R-HSA-6783310_copy1	-0.0194395
495	R-HSA-1502540	-0.019452
496	R-HSA-426496	-0.0196385
497	R-HSA-1266738	-0.0196868
498	R-HSA-1236394	-0.0197292
499	R-HSA-5660526	-0.0199165
500	R-HSA-5358606	-0.0203168
501	R-HSA-391160	-0.0208548
502	R-HSA-2559583	-0.0208554
503	R-HSA-210745	-0.0209872
504	R-HSA-3000171	-0.0211399
505	R-HSA-446353	-0.0212467
506	R-HSA-168643	-0.0212564
507	R-HSA-388844	-0.0212795
508	R-HSA-8964540	-0.0215284
509	R-HSA-9729555	-0.0215837
510	R-HSA-2892245	-0.0216341
511	R-HSA-6781827	-0.0216438
512	R-HSA-1855231	-0.0217947
513	R-HSA-5576890	-0.0221784
514	R-HSA-982772	-0.0224925
515	R-HSA-8963678	-0.023145
516	R-HSA-597592	-0.023237
517	R-HSA-69190	-0.0232629
518	R-HSA-9006335	-0.0234283
519	R-HSA-209952	-0.0235766
520	R-HSA-1483249	-0.0236143
521	R-HSA-211945	-0.0238
522	R-HSA-71406	-0.0239947
523	R-HSA-109582	-0.0240494
524	R-HSA-203641	-0.0245452
525	R-HSA-71737_copy1	-0.0247257
526	R-HSA-5576886	-0.024753
527	R-HSA-3247509	-0.0248261
528	R-HSA-1852241	-0.0249164
529	R-HSA-9675136	-0.0249677
530	R-HSA-1474165	-0.0252675
531	R-HSA-8949215	-0.0254773
532	R-HSA-1566977	-0.0255616
533	R-HSA-5368287	-0.0256775
534	R-HSA-195253	-0.0261562
535	R-HSA-977347	-0.0263253
536	R-HSA-2028269	-0.0263952
537	R-HSA-75064	-0.0264558
538	R-HSA-2454202	-0.0264706
539	R-HSA-9613829_copy1	-0.0265013
540	R-HSA-9700206	-0.0265197
541	R-HSA-3858494	-0.0265405
542	R-HSA-8981607_copy1	-0.0270197
543	R-HSA-2514856	-0.0271366
544	R-HSA-174824	-0.0272445
545	R-HSA-9710421	-0.0272671
546	R-HSA-2173782	-0.0272709
547	R-HSA-2644603	-0.0279714
548	R-HSA-5221030	-0.028253
549	R-HSA-166520	-0.0282635
550	R-HSA-5362517	-0.0282845
551	R-HSA-6782315	-0.0282964
552	R-HSA-177929	-0.0284069
553	R-HSA-392154	-0.0286434
554	R-HSA-72613	-0.0287183
555	R-HSA-432030	-0.0288735
556	R-HSA-9613829	-0.0290125
557	R-HSA-5173105	-0.0291994
558	R-HSA-2564830_copy1	-0.0294498
559	R-HSA-5576891	-0.0295554
560	R-HSA-2892247	-0.0298055
561	R-HSA-8963691	-0.0298067
562	R-HSA-525793_copy1	-0.0299215
563	R-HSA-425393	-0.0299491
564	R-HSA-389661	-0.0300012
565	R-HSA-9715370	-0.0300639
566	R-HSA-5578749	-0.030138
567	R-HSA-5578775	-0.0302454
568	R-HSA-5423599	-0.0305606
569	R-HSA-6798695	-0.0308948
570	R-HSA-432142	-0.0310201
571	R-HSA-2151201	-0.0310668
572	R-HSA-392518	-0.0312105
573	R-HSA-3781865	-0.0313126
574	R-HSA-5683057	-0.0313419
575	R-HSA-71291	-0.0314986
576	R-HSA-3214841	-0.031506
577	R-HSA-112310	-0.0315567
578	R-HSA-6806834	-0.0316396
579	R-HSA-422475	-0.0316671
580	R-HSA-212165	-0.0320351
581	R-HSA-1181150	-0.0321848
582	R-HSA-9709957	-0.0324595
583	R-HSA-75205	-0.0325046
584	R-HSA-210744	-0.0325117
585	R-HSA-9615710_copy1	-0.0328595
586	R-HSA-391160_copy1	-0.0330008
587	R-HSA-1475029	-0.0332344
588	R-HSA-1442490	-0.0333093
589	R-HSA-77595	-0.0337317
590	R-HSA-5682910_copy1	-0.0337373
591	R-HSA-216083	-0.0338416
592	R-HSA-3000480	-0.0339366
593	R-HSA-1643685	-0.0347305
594	R-HSA-2534343	-0.0347606
595	R-HSA-76042	-0.0349746
596	R-HSA-381340_copy1	-0.0354486
597	R-HSA-69242	-0.0355068
598	R-HSA-69481	-0.0355305
599	R-HSA-9669938	-0.0360686
600	R-HSA-1368071_copy1	-0.036641
601	R-HSA-74160	-0.0366699
602	R-HSA-6811442	-0.0375225
603	R-HSA-5576893	-0.037647
604	R-HSA-9706019	-0.0377069
605	R-HSA-70688	-0.0379937
606	R-HSA-194315	-0.0381079
607	R-HSA-5683826_copy1	-0.0384592
608	R-HSA-1368071	-0.0387234
609	R-HSA-111367	-0.0388184
610	R-HSA-1592230	-0.0391759
611	R-HSA-73929	-0.0395932
612	R-HSA-8939211	-0.0398365
613	R-HSA-9759774	-0.0399912
614	R-HSA-8981373	-0.0401537
615	R-HSA-446203	-0.0402854
616	R-HSA-5223345	-0.0405357
617	R-HSA-975956	-0.0405889
618	R-HSA-2161541	-0.0408939
619	R-HSA-1296065	-0.0409425
620	R-HSA-169911	-0.0411254
621	R-HSA-189483	-0.0416228
622	R-HSA-75157	-0.0423239
623	R-HSA-75205_copy1	-0.0425688
624	R-HSA-112307	-0.042694
625	R-HSA-8979227	-0.0428777
626	R-HSA-9033500	-0.043064
627	R-HSA-189445	-0.0432154
628	R-HSA-426486	-0.0432895
629	R-HSA-73863	-0.0438703
630	R-HSA-9612973	-0.0440174
631	R-HSA-2160456	-0.0444184
632	R-HSA-190236	-0.0445838
633	R-HSA-196849	-0.0447661
634	R-HSA-354194	-0.044934
635	R-HSA-194138	-0.0450137
636	R-HSA-72764	-0.0456051
637	R-HSA-73943	-0.0456942
638	R-HSA-2161517	-0.045951
639	R-HSA-3000157	-0.0463092
640	R-HSA-9659379	-0.0464991
641	R-HSA-162906	-0.0475009
642	R-HSA-2161522	-0.04826
643	R-HSA-72086	-0.048703
644	R-HSA-1170546	-0.0492969
645	R-HSA-8964572	-0.0499056
646	R-HSA-165159	-0.0502737
647	R-HSA-8963693	-0.0508333
648	R-HSA-432047	-0.051834
649	R-HSA-927802	-0.0524277
650	R-HSA-9663891	-0.0545945
651	R-HSA-8949664	-0.0547056
652	R-HSA-75892_copy1	-0.0553259
653	R-HSA-5619115	-0.0557038
654	R-HSA-450513	-0.055806
655	R-HSA-168898	-0.0559263
656	R-HSA-450604	-0.056011
657	R-HSA-5250913	-0.056947
658	R-HSA-1187000	-0.0598374
659	R-HSA-9754706	-0.0603957
660	R-HSA-5339562	-0.0606199
661	R-HSA-163200	-0.0612239
662	R-HSA-392851	-0.0612643
663	R-HSA-9735804	-0.0624938
664	R-HSA-70326	-0.0628015
665	R-HSA-5621481	-0.0652675
666	R-HSA-1489509	-0.0685066
667	R-HSA-5653890	-0.0692247
668	R-HSA-9645723	-0.0706738
669	R-HSA-1474228	-0.0712559
670	R-HSA-392517	-0.0763615
671	R-HSA-8876384	-0.0767714
672	R-HSA-186797	-0.0769208
673	R-HSA-210991	-0.0779582
674	R-HSA-8978934	-0.07895
675	R-HSA-429947	-0.0830224
676	R-HSA-6784531	-0.0847378
677	R-HSA-9693928	-0.0871482
678	R-HSA-210990	-0.0874065
679	R-HSA-381426_copy1	-0.105267
680	R-HSA-1296072	-0.113733
