## Supplementary material for "Interpretable neural networks prioritize cancer driver genes from genome-wide dependency landscapes": S5 Table.xlsx

### Sheet: Sheet 1
drug_name	DVR_R2	Random somatic mutation (avg50)_R2
HG-5-88-01 (GDSC1:1143)	0.346906	-0.0295606
ERLOTINIB (GDSC1:1)	0.270149	-0.192645
ABT 869 (GDSC1:277)	0.169605	-0.0918742
IMATINIB (GDSC1:34)	0.162641	-0.367705
BX-912 (GDSC1:222)	0.125029	-0.0240042
JW-7-52-1 (GDSC1:83)	0.123894	-0.0508335
TORIN 2 (GDSC1:371)	0.0852104	-0.0128191
DASATINIB (GDSC1:51)	0.0801418	-0.0780101
FLAVOPIRIDOL (GDSC1:432)	0.0599745	-0.0133336
KB NB 142-70 (GDSC1:407)	0.0557145	-0.0118152
AL-39256 (GDSC1:110)	0.0548565	-0.0437731
FEDRATINIB (GDSC1:306)	0.0512477	-0.0119835
ACY-1215 (GDSC1:264)	0.0443041	-0.0123724
1080622-86-1 (GDSC1:152)	0.0432335	-0.0174878
IMD-0354 (GDSC1:442)	0.0425923	-0.0151743
AFATINIB (GDSC1:1032)	0.0411902	-0.016687
NAVITOCLAX (GDSC1:1011)	0.0411364	-0.0155713
GEFITINIB (GDSC1:1010)	0.0403925	-0.0142954
JW-7-24-1 (GDSC1:256)	0.0381986	-0.0155346
FLUOROURACIL (GDSC1:179)	0.037292	-0.0176049
AT7867 (GDSC1:356)	0.0343367	-0.0127604
AKT INHIBITOR VIII (GDSC1:228)	0.0336488	-0.00967196
CD532 (GDSC1:449)	0.032355	-0.0134536
Y-39983 (GDSC1:309)	0.0265469	-0.0233197
CRIZOTINIB (GDSC1:37)	0.0256659	-1.30673
MK-0683 (GDSC1:1012)	0.0236383	-0.0136596
FINGOLIMOD HYDROCHLORIDE; GILENYA; TDI-132; IMUSERA; GILENIA (GDSC1:546)	0.0232003	-0.0138909
AZD-8055 (GDSC1:1059)	0.0222591	-0.0135346
TENOVIN-6 (GDSC1:342)	0.0220827	-0.0147365
PIK 93 (GDSC1:303)	0.0195025	-0.0175512
CAP-232, TT-232, TLN-232 (GDSC1:436)	0.0152647	-0.0130243
GSK525762A (GDSC1:275)	0.0142558	-0.0169119
SB 52334 (GDSC1:304)	0.0140222	-0.016802
GNF-2 (GDSC1:52)	0.0139319	-0.0965561
AK-55409 (GDSC1:1066)	0.0138546	-0.00982134
PI 103 (GDSC1:302)	0.0136142	-0.0146182
QL-VIII-58 (GDSC1:1166)	0.0134462	-0.0298426
AY-22989 (GDSC1:1016)	0.0134085	-0.0125705
TW 37 (GDSC1:1149)	0.0133436	-0.0131175
BEXAROTENE (GDSC1:186)	0.0126544	-0.0117751
SU-11274 (GDSC1:285)	0.0126402	-0.0216406
CX 5461 (GDSC1:300)	0.0125846	-0.0240295
XMD13-2 (GDSC1:330)	0.0125536	-0.0111675
PICTILISIB (GDSC1:1058)	0.0117129	-0.0115824
PIPERLONGUMINE (GDSC1:1243)	0.00915863	-0.0102534
CMK (GDSC1:64)	0.00882624	-0.0720597
GSK 690693 (GDSC1:326)	0.00821963	-0.012816
NSC-207895 (GDSC1:269)	0.00821762	-0.0374552
JQ12 (GDSC1:164)	0.00764019	-0.0114146
GEMCITABINE (GDSC1:135)	0.00721515	-0.0187021
CAL-101 (GDSC1:238)	0.0070382	-0.0121445
AVAGACESTAT (GDSC1:1072)	0.00660919	-0.021698
SAR245409 (GDSC1:375)	0.00622219	-0.0130002
MPS-1-IN-1 (GDSC1:294)	0.00598341	-0.022674
BRIVANIB, BMS-540215 (GDSC1:376)	0.00573938	-0.013682
VX 702 (GDSC1:1028)	0.00494689	-0.0255507
NSC 87877 (GDSC1:147)	0.00333036	-0.0200755
BHG712 (GDSC1:295)	0.00204334	-0.0173151
SGC0946 (GDSC1:1264)	0.0016866	-0.0620061
GAMMA-SECRETASE INHIBITOR 1 (GDSC1:45)	0.000948243	-0.0279486
SB 216763 (GDSC1:1025)	0.000659244	-0.019947
ICL1100013 (GDSC1:1266)	0.000468445	-0.0164031
PF-00562271 (GDSC1:158)	0.00044784	-0.0143388
KU-55933 (GDSC1:1030)	0.000220533	-0.0132537
CFMS RECEPTOR TYROSINE KINASE INHIBITOR (GDSC1:193)	0.000183602	-0.0313957
17-AAG (GDSC1:1026)	-0.00031056	-0.0155049
SNX 2112 (GDSC1:328)	-0.000428394	-0.0120551
ASP-4130 (GDSC1:312)	-0.00109605	-0.0360308
VISMODEGIB (GDSC1:1033)	-0.00153225	-0.0194577
RU-SKI 43 (GDSC1:576)	-0.00297191	-0.0165884
ARRY-520 (GDSC1:474)	-0.00331882	-0.0175707
PF-00299804 (GDSC1:363)	-0.003488	-0.0105927
EEF2K INHIBITOR, A-484954 (GDSC1:409)	-0.00356652	-0.0296471
KOBE2602 (GDSC1:563)	-0.00418991	-0.0166779
OSI 930 OSI930 (GDSC1:298)	-0.00463092	-0.0122055
XMD15-27 (GDSC1:332)	-0.00500194	-0.018335
GTPL5238 (GDSC1:175)	-0.0053723	-0.0323706
PICTILISIB (GDSC1:1527)	-0.00545969	-0.0111085
AOB2221 (GDSC1:1530)	-0.00553146	-0.0392859
RO-3306 (GDSC1:1052)	-0.00606966	-0.0127338
ATRA (GDSC1:1009)	-0.0060977	-0.0239728
SB 505124 (GDSC1:1194)	-0.00665811	-0.0221355
BRYOSTATIN (GDSC1:197)	-0.00733554	-0.0228742
KU-57788 (GDSC1:1038)	-0.00738204	-0.0249319
944328-88-5 (GDSC1:151)	-0.00823257	-0.0156335
TRAMETINIB (GDSC1:1372)	-0.00865513	-0.0199449
DDE-28 (GDSC1:192)	-0.00892563	-0.0239361
APITOLISIB (GDSC1:382)	-0.00902606	-0.0061592
VX-11E (GDSC1:262)	-0.00937427	-0.0250818
C225 (GDSC1:1114)	-0.00992745	-0.0183654
WNT-C59 (GDSC1:574)	-0.0101748	-0.00986755
EHT 1864 (GDSC1:1069)	-0.0104276	-0.0130039
BX-795 (GDSC1:1037)	-0.0108577	-0.0170661
A-154475 (GDSC1:1024)	-0.0110452	-0.0117457
FMK (GDSC1:231)	-0.0110905	-0.0119788
PFI-1 (GDSC1:1219)	-0.011327	-0.0159377
ABITREXATE (GDSC1:1008)	-0.0114651	-0.01275
A-1065-5 (GDSC1:299)	-0.0129839	-0.0169464
AZD7762 (GDSC1:1022)	-0.0131024	-0.0153748
JNJ-26854165 (GDSC1:1133)	-0.0132024	-0.0115003
CPI-613 (GDSC1:415)	-0.0133458	-0.0131099
XMD14-99 (GDSC1:253)	-0.0137079	-0.0190456
ENZASTAURIN (GDSC1:229)	-0.0137942	-0.023429
DOCETAXEL (GDSC1:1007)	-0.0141204	-0.0135753
LADUVIGLUSIB (GDSC1:154)	-0.0141574	-0.029483
ISPINESIB (GDSC1:208)	-0.0143057	-0.0152033
BIRB 796 (GDSC1:1042)	-0.0143233	-0.0270372
LADUVIGLUSIB (GDSC1:1241)	-0.0146346	-0.0253103
PF-543 (GDSC1:408)	-0.0147919	-0.0293154
METAP2 INHIBITOR, A832234 (GDSC1:410)	-0.0153437	-0.0142461
VELBAN (GDSC1:1004)	-0.0161928	-0.0130687
ASP-7487 (GDSC1:185)	-0.0162428	-0.0201522
PLX 4720 (GDSC1:1371)	-0.0163351	-0.0285281
AICA RIBONUCLEOTIDE (GDSC1:1001)	-0.016354	-0.0199886
AK-55409 (GDSC1:156)	-0.0164186	-0.0179356
AS601245 (GDSC1:207)	-0.0167366	-0.0143835
CYTARABINE (GDSC1:1006)	-0.0167872	-0.0129225
EMBELIC ACID (GDSC1:172)	-0.0170106	-0.00845105
CIS-DDP (GDSC1:1005)	-0.0170168	-0.0134189
BIX 02189 (GDSC1:279)	-0.0176036	-0.0137753
KIN001-244 (GDSC1:287)	-0.0178876	-0.0151247
KIN001-167 (GDSC1:223)	-0.0179825	-0.0173759
LGK-974 (GDSC1:573)	-0.0181921	-0.0139979
AG-014699 (GDSC1:1175)	-0.0181982	-0.0154212
CCT007093 (GDSC1:1067)	-0.0184653	-0.0199986
STF-62247 (GDSC1:258)	-0.018894	-0.0296162
EX 527 (GDSC1:341)	-0.0190287	-0.0277864
LDN-193189 (GDSC1:478)	-0.0193861	-0.0135944
CP-724714 (GDSC1:255)	-0.019391	-0.0183567
ZD-4054 (GDSC1:266)	-0.0195057	-0.0615225
ABT 888 (GDSC1:1018)	-0.0197786	-0.0303195
CDK9 INHIBITOR (GDSC1:345)	-0.0208693	-0.0267321
CYCLOPAMINE (GDSC1:17)	-0.0218053	-0.0591628
QL-XI-92 (GDSC1:329)	-0.021878	-0.0232362
ALISERTIB (GDSC1:431)	-0.0234646	-0.0211242
PILARALISIB (GDSC1:372)	-0.0235141	-0.0147094
CCT 018159 (GDSC1:1170)	-0.0240692	-0.0203506
681640 (GDSC1:1046)	-0.0244014	-0.015286
QL-XII-61 (GDSC1:1203)	-0.0244569	-0.065471
WZ3105 (GDSC1:252)	-0.0248506	-0.0137458
MIM 1 (GDSC1:446)	-0.0259632	-0.0149
UNC 0683 (GDSC1:245)	-0.026351	-0.010266
SL 0101-1 (GDSC1:1039)	-0.0268993	-0.0181074
SN38 (GDSC1:1494)	-0.0269119	-0.0138709
NVP-XAV939 (GDSC1:1268)	-0.0272223	-0.0166174
EXEL-2880 (GDSC1:308)	-0.0287896	-0.0126248
ZM 447439 (GDSC1:1050)	-0.0288621	-0.0108611
EKB 569 (GDSC1:282)	-0.0290188	-0.019529
(5Z)-7-OXOZEAENOL (GDSC1:1242)	-0.0290697	-0.0144571
TL-1-85 (GDSC1:261)	-0.0291789	-0.0192857
AB1010 (GDSC1:292)	-0.0295812	-0.0217023
KIN001-123 (GDSC1:59)	-0.0296093	-0.0598003
GENENTECH CPD 10 (GDSC1:225)	-0.0298726	-0.00866067
MK 2206 (GDSC1:1053)	-0.0299805	-0.0109316
MIRIN (GDSC1:1048)	-0.0308349	-0.0179344
BENZOYLSTAUROSPORINE (GDSC1:153)	-0.0309709	-0.0194223
212631-79-3 (GDSC1:1015)	-0.0318477	-0.0177253
KIN001-201 (GDSC1:221)	-0.0323387	-0.0156415
PALBOCICLIB (GDSC1:1054)	-0.0325996	-0.0148749
KIN001-266 (GDSC1:291)	-0.0329208	-0.0166343
LENALIDOMIDE (GDSC1:1020)	-0.0331242	-0.0295915
GSK319347A (GDSC1:91)	-0.0332748	-0.111261
BLEOMYCIN (50 UM) (GDSC1:1378)	-0.0344337	-0.00645853
TALAZOPARIB (GDSC1:1259)	-0.0345268	-0.0119427
EIF-2ALPHA INHIBITOR (GDSC1:111)	-0.0349863	-0.046061
FH535 (GDSC1:173)	-0.0362997	-0.011391
BICALUTAMIDE (GDSC1:1502)	-0.03755	-0.0162847
BICALUTAMIDE (GDSC1:150)	-0.0382258	-0.103133
OLAPARIB (GDSC1:1495)	-0.0388132	-0.0179872
AGI-6780 (GDSC1:562)	-0.0399625	-0.014707
SB 505124 (GDSC1:476)	-0.0402265	-0.0186541
NG-25 (GDSC1:260)	-0.0415704	-0.0157554
VENETOCLAX (GDSC1:412)	-0.0416637	-0.181302
CAY10603 (GDSC1:276)	-0.0417439	-0.0120785
BAY-61-3606 (GDSC1:178)	-0.042202	-0.0138726
ETP-45835 (GDSC1:447)	-0.043195	-0.0187117
BMS-345541 (GDSC1:203)	-0.0434083	-0.0155952
AKT INHIBITOR VIII (GDSC1:171)	-0.043913	-0.0131137
TUBASTATIN A (GDSC1:265)	-0.0442657	-0.0123211
GSK-1070916 (GDSC1:226)	-0.0442753	-0.0144139
TIPIFARNIB (GDSC1:204)	-0.0444618	-0.0175987
BEZ235 (GDSC1:1057)	-0.0449708	-0.0119869
ACHP (GDSC1:290)	-0.0451953	-0.047223
PF 4708671 (GDSC1:1129)	-0.0454702	-0.0159506
FTI-277 (GDSC1:166)	-0.046074	-0.0239873
284461-73-0 (GDSC1:30)	-0.0466987	-0.106608
PD 0325901 (GDSC1:1060)	-0.0490246	-0.0100688
GSK 269962A (GDSC1:1192)	-0.0494221	-0.0184413
C-75 (GDSC1:435)	-0.0499023	-0.0137375
AC1L1GQE (GDSC1:288)	-0.0514056	-0.0158514
UNC 0683 (GDSC1:1236)	-0.0516121	-0.0134807
9-??-D-ARABINOFURANOSYL GUANINE (GDSC1:427)	-0.0522601	-0.0944746
DIMETHYLOXALYLGLCINE (GDSC1:165)	-0.0524369	-0.0155468
APO866 (GDSC1:1248)	-0.0524781	-0.0222135
AUY (GDSC1:194)	-0.0528891	-0.0130828
BAY 869766 (GDSC1:1526)	-0.053318	-0.0146548
A-83-01 (GDSC1:477)	-0.0536139	-0.0185927
THZ-2-102-1 (GDSC1:346)	-0.0539521	-0.0187438
GW 441756 (GDSC1:1023)	-0.0540216	-0.0207297
TGX 221 (GDSC1:94)	-0.0540233	-0.0443441
PACLITAXEL (GDSC1:11)	-0.0547089	-0.0366847
QL-XII-47 (GDSC1:235)	-0.0571451	-0.0190614
KIN001-236 (GDSC1:286)	-0.0572829	-0.0309292
GSK 1904529A (GDSC1:202)	-0.0575647	-0.031705
CUDC 101 (GDSC1:273)	-0.0576212	-0.0210683
DOXORUBICIN (GDSC1:133)	-0.0581981	-0.0157597
JNK INHIBITOR VIII (GDSC1:1043)	-0.0585082	-0.0214384
ICI-46474 (GDSC1:1199)	-0.0591436	-0.0271251
XMD 8-92 (GDSC1:1164)	-0.0597582	-0.0274661
(+)-JQ-1 (GDSC1:1218)	-0.0599009	-0.022752
AS-605240 (GDSC1:224)	-0.0608449	-0.0140334
MITOMYCIN-C (GDSC1:136)	-0.0612092	-0.0147859
WYE-125132 (GDSC1:317)	-0.0620078	-0.0125003
ALECENSA (GDSC1:281)	-0.0631864	-0.0694633
(+)-JQ-1 (GDSC1:163)	-0.0634443	-0.0116262
BAY 869766 (GDSC1:1014)	-0.0634645	-0.0136956
OLAPARIB (GDSC1:1017)	-0.0638308	-0.0236536
ELESCLOMOL (GDSC1:1031)	-0.0641619	-0.0146084
AST-1306 (GDSC1:381)	-0.0647578	-0.00992634
PEVONEDISTAT (GDSC1:1529)	-0.0652575	-0.0185025
LCL161 (GDSC1:439)	-0.0666384	-0.0751862
EX-8678 (GDSC1:283)	-0.0681599	-0.0117069
GSK429286A (GDSC1:230)	-0.068499	-0.0165203
GSK1059615 (GDSC1:374)	-0.0708981	-0.00586417
JNJ38877605 (GDSC1:284)	-0.0722511	-0.0218497
BELINOSTAT (GDSC1:274)	-0.0730644	-0.0167529
UNC0642 (GDSC1:1263)	-0.0735308	-0.0420691
HG-5-113-01 (GDSC1:1142)	-0.0736786	-0.0266063
LIMK1 INHIBITOR BMS4 (GDSC1:406)	-0.0738113	-0.0177775
UNC-1215 (GDSC1:1262)	-0.0754436	-0.034581
AP-24534 (GDSC1:155)	-0.0763754	-0.0203345
BIBF-1120 (GDSC1:380)	-0.076949	-0.0198295
JNK INHIBITOR 9L (GDSC1:157)	-0.0786148	-0.0175953
ERK INHIBITOR II (GDSC1:263)	-0.0789169	-0.0199717
NPK76-II-72-1 (GDSC1:257)	-0.0794888	-0.015096
BMS-754807 (GDSC1:184)	-0.0821606	-0.0132715
BMS 536924 (GDSC1:1091)	-0.0839447	-0.015335
THZ-2-49 (GDSC1:344)	-0.0852573	-0.0250045
ANCHUSIN (GDSC1:170)	-0.0866987	-0.0160143
PHA 793887 (GDSC1:301)	-0.0889711	-0.0102905
HG6-64-1 (GDSC1:159)	-0.0916892	-0.0190103
CGP-082996 (GDSC1:54)	-0.094823	-0.0509607
TWS119 (GDSC1:366)	-0.097306	-0.0150224
BLEOMYCIN (GDSC1:190)	-0.09741	-0.0136537
HDAC INHIBITOR XV (GDSC1:271)	-0.097541	-0.0304797
RUXOLITINIB (GDSC1:206)	-0.0978606	-0.0593898
M-39831 (GDSC1:1375)	-0.0992921	-0.0309817
FARYDAK (GDSC1:438)	-0.100303	-0.0164103
EPO906 (GDSC1:201)	-0.100559	-0.0148036
BOSULIF (GDSC1:1019)	-0.10087	-0.0142067
TPCA-1 (GDSC1:305)	-0.101489	-0.0153395
AK176060 (GDSC1:1230)	-0.101641	-0.032202
CI-1033 (GDSC1:362)	-0.10179	-0.0114936
PLX 4720 (GDSC1:1036)	-0.103948	-0.0186638
RTRAIL (GDSC1:1261)	-0.105499	-0.0208759
ARRY-886 (GDSC1:1062)	-0.107795	-0.0204036
AFATINIB (GDSC1:1377)	-0.108346	-0.0237265
AR 42 (GDSC1:272)	-0.108556	-0.0125973
XMD11-85H (GDSC1:1158)	-0.112744	-0.0567645
BAM7 (GDSC1:552)	-0.115351	-0.0191802
GX15-070 (GDSC1:182)	-0.118542	-0.0138893
NSC319726 (GDSC1:461)	-0.119512	-0.0131524
NVP-TAE 684 (GDSC1:35)	-0.122209	-0.0600024
OCTANOIC ACID (GDSC1:180)	-0.123597	-0.0137569
KIN001-112 (GDSC1:56)	-0.123692	-0.0433842
QL-X-138 (GDSC1:331)	-0.12403	-0.0178348
TRICHOSTATIN A (GDSC1:437)	-0.125099	-0.0135478
YM 201636 (GDSC1:310)	-0.127543	-0.0170241
SB-590885 (GDSC1:1061)	-0.128087	-0.0458709
PARTHENOLIDE (GDSC1:89)	-0.128321	-0.0737666
IC-87114 (GDSC1:236)	-0.13253	-0.056489
AVAGACESTAT (GDSC1:205)	-0.133401	-0.0372979
DBI (GDSC1:196)	-0.13571	-0.0113508
BMS-509744 (GDSC1:63)	-0.143729	-0.0559969
AMUVATINIB (GDSC1:293)	-0.153496	-0.0122835
AT-7519 (GDSC1:219)	-0.155428	-0.0180809
BMS 536924 (GDSC1:62)	-0.15628	-0.059858
SEPANTRONIUM BROMIDE (GDSC1:268)	-0.157748	-0.0195637
CAY10566 (GDSC1:416)	-0.158441	-0.0287663
ARRY-886 (GDSC1:1498)	-0.16009	-0.0144397
T0901317 (GDSC1:333)	-0.171214	-0.038126
GSK 650394 (GDSC1:177)	-0.173834	-0.0172784
CHLORIDINE (GDSC1:71)	-0.177375	-0.0365015
IPA 3 (GDSC1:176)	-0.180026	-0.0232903
AY-22989 (GDSC1:3)	-0.185397	-0.0717955
DACINOSTAT (GDSC1:200)	-0.191758	-0.0149513
ERK5-IN-1 (GDSC1:106)	-0.191829	-0.0622602
ETOPOSIDE (GDSC1:134)	-0.197964	-0.0130204
LLL CPD (GDSC1:9)	-0.19818	-0.027486
YK 4-279 (GDSC1:1239)	-0.198649	-0.0186037
AR-12 (GDSC1:167)	-0.199173	-0.015312
KIN001-042 (GDSC1:289)	-0.201812	-0.048459
EXELBINE (GDSC1:140)	-0.208222	-0.0156647
AZ-10353926 (GDSC1:38)	-0.20919	-0.075378
NSC 83265 (GDSC1:41)	-0.210005	-0.0274598
TL-2-105 (GDSC1:211)	-0.216563	-0.0281642
ENTINOSTAT (GDSC1:88)	-0.236502	-0.0476725
CABOZANTINIB (GDSC1:249)	-0.249586	-0.028108
GW843682X (GDSC1:87)	-0.250192	-0.0566352
PHA 665752 (GDSC1:6)	-0.288103	-0.10579
AMG 706 (GDSC1:1029)	-0.307472	-0.0342895
A-770041 (GDSC1:55)	-0.320972	-0.0422759
NUTLIN-3A (-) (GDSC1:1047)	-0.33493	-0.0142637
PD 173074 (GDSC1:1049)	-0.3483	-0.0245527
BI-2536 (GDSC1:60)	-0.352931	-0.0464717
PAZOPANIB (GDSC1:199)	-0.382915	-0.0141569
CGP 60474 (GDSC1:53)	-0.398733	-0.0335412
ZG-10 (GDSC1:1161)	-0.447968	-0.0127623
PEMETREXED (GDSC1:428)	-0.476552	-0.0325863
AZ-628 (GDSC1:29)	-0.486788	-0.05653
MK 0457 (GDSC1:32)	-0.496103	-0.065708
A-443654 (GDSC1:86)	-0.502548	-0.0363729
SU-11248 (GDSC1:5)	-0.511697	-0.0668402
BORTEZOMIB (GDSC1:104)	-0.525683	-0.0441674
AG-13736 (GDSC1:1021)	-0.685151	-0.0380412
LAPATINIB (GDSC1:119)	-0.747794	-0.071728
DABRAFENIB (GDSC1:1373)	-0.843158	-0.0233411
NILOTINIB (GDSC1:1013)	-3.50396	-0.0451635
GSK 269962A (GDSC1:127)	-4.2393	-0.0716265
AC 220 (GDSC1:254)	-6.26761	-0.104704
