## Supplementary material for "Interpretable neural networks prioritize cancer driver genes from genome-wide dependency landscapes": S6 Table.xlsx

### Sheet: Supplementary Table S6
	Rp_DVR-divergent	rank_DVR-divergent	Rp_DVR-convergent	rank_DVR-convergent
R-HSA-73894	-0.0248027	403	-0.018061	426
R-HSA-9609507	-0.0273253	409	-0.0370379	529
R-HSA-9709957	0.123488	95	0.016496	244
R-HSA-1643685	-0.0898316	532	0.0110641	274
R-HSA-9748784	-0.12299	585	-0.0312931	497
R-HSA-74160	-0.0576909	474	-0.0373311	530
R-HSA-109582	-0.0216978	393	-0.00662275	370
R-HSA-1640170	0.0857001	164	-0.00548941	361
R-HSA-168256	-0.0683554	496	-0.0761475	639
R-HSA-8953854	0.122547	98	0.0558629	87
R-HSA-1474165	-0.112656	571	0.0512169	97
R-HSA-69306	-0.046245	452	-0.0478103	566
R-HSA-5357801	0.140272	77	0.0489348	109
R-HSA-1266738	-0.195913	647	0.0354075	167
R-HSA-1430728	0.0313591	259	-0.0107971	397
R-HSA-112316	-0.00491443	339	-0.0130786	403
R-HSA-1852241	-0.077758	512	0.0678183	56
R-HSA-397014	-0.158739	628	0.096712	18
R-HSA-8963743	0.213618	24	-0.0816593	649
R-HSA-1500931	0.0890176	158	0.0219272	227
R-HSA-5653656	-0.0668843	492	-0.0505229	579
R-HSA-162582	0.156938	59	-0.0210538	443
R-HSA-382551	0.17524	44	0.00112052	327
R-HSA-400253	0.0619805	200	0.072711	48
R-HSA-1474244	0.00889391	314	-0.00015263	333
R-HSA-392499	-0.100747	550	-0.00902393	389
R-HSA-4839726	0.132713	84	-0.0198121	438
R-HSA-9612973	-0.08985	533	-0.0271033	472
R-HSA-8953897	-0.075367	508	0.0137255	262
R-HSA-9615710	-0.158217	626	0.0254209	207
R-HSA-9675132	0.0885672	160	-0.0168495	421
R-HSA-9749641	0.0205151	286	0.0560266	85
R-HSA-5696398	0.192656	32	-0.0139742	409
R-HSA-109581	0.0542279	216	-0.0283935	481
R-HSA-5619507	-0.144303	611	0.00120327	326
R-HSA-73893	0.0155017	294	-0.00734483	375
R-HSA-1368108	-0.118057	580	-0.00927822	391
R-HSA-983231	0.0758044	175	-0.0296841	490
R-HSA-73857	-0.0944039	539	-0.0329082	507
R-HSA-112315	-0.135148	597	0.0201263	232
R-HSA-927802	-0.0127154	364	-0.00880241	384
R-HSA-2262752	0.0435572	233	-0.055562	601
R-HSA-69002	0.105095	119	-0.031738	502
R-HSA-73942	0.159065	56	-0.0811225	647
R-HSA-983712	0.015271	295	-0.0413974	548
R-HSA-69239	0.143151	75	0.0484576	112
R-HSA-8963676	-0.170966	638	-0.0179405	425
R-HSA-1566977	0.00935729	311	0.0921697	23
R-HSA-1428517	0.188431	36	-0.0132238	405
R-HSA-195721	-0.00557126	341	-0.028605	482
R-HSA-157118	0.0417332	238	-0.095376	667
R-HSA-2586552	0.0214429	281	0.0158093	249
R-HSA-186712	-0.011737	359	0.0103007	280
R-HSA-8941237	0.0911372	152	-0.0675089	624
R-HSA-5358351	-0.0990618	547	0.0859247	30
R-HSA-9690406	-0.0950777	541	0.0415031	135
R-HSA-1592230	-0.00303267	333	0.0250479	211
R-HSA-9675151	-0.114848	574	0.0333751	175
R-HSA-2564830	0.165211	52	0.0180222	238
R-HSA-8949215	0.163101	55	-0.0913698	663
R-HSA-3000178	-0.154401	624	0.0344722	170
R-HSA-5660526	-0.207622	655	-0.00541204	360
R-HSA-382556	0.0812693	169	-0.0430406	552
R-HSA-445355	-0.116723	579	0.0363988	162
R-HSA-174824	-0.25594	670	-0.0292969	486
R-HSA-2187338	-0.210035	658	0.112292	12
R-HSA-1483249	-0.137854	602	-0.0634653	618
R-HSA-9675126	0.139151	78	0.0830666	35
R-HSA-381340	0.0300174	263	-0.0321846	504
R-HSA-1480926	0.0543924	215	-0.0501335	578
R-HSA-1268020	-0.0211749	389	-0.0395897	540
R-HSA-450531	0.0141972	297	0.0472217	118
R-HSA-9613829	0.0983319	133	-0.0544696	597
R-HSA-73887	0.0373035	245	0.0473247	116
R-HSA-75205	0.0282134	269	-0.0271262	473
R-HSA-6805567	-0.0238119	398	0.0317845	180
R-HSA-71737	0.0715866	184	-0.0273702	475
R-HSA-9671793	0.0419804	237	-0.018952	434
R-HSA-196854	0.0257141	273	0.00931194	287
R-HSA-1280215	0.0299849	264	-0.0293334	488
R-HSA-9753281	0.0429628	236	0.0529548	91
R-HSA-5676934	0.0438745	232	-0.10062	670
R-HSA-445717	0.143613	74	0.00282649	320
R-HSA-165159	0.228745	18	0.0103072	279
R-HSA-1362409	0.125963	92	-0.0163503	419
R-HSA-75944	0.0260226	272	-0.0555575	600
R-HSA-9645723	0.0724108	182	-0.012696	402
R-HSA-199991	-0.166399	635	-0.0511107	583
R-HSA-3000157	0.0837712	166	0.0245269	212
R-HSA-9675143	-0.282136	674	0.0511784	100
R-HSA-425407	-0.231448	665	-0.051539	586
R-HSA-3000171	-0.150481	621	0.0600686	72
R-HSA-597592	0.105029	120	-0.0180832	427
R-HSA-372790	-0.0464759	453	0.0741255	45
R-HSA-202131	-0.147624	614	-0.00531375	358
R-HSA-917937	0.117204	104	0.0111821	273
R-HSA-446728	0.0255531	274	0.0541274	88
R-HSA-525793	-0.171083	639	-0.00812817	380
R-HSA-71291	0.0996478	132	-0.0697983	629
R-HSA-5617833	0.0172157	293	-0.0623803	616
R-HSA-5223345	0.175269	43	0.0123775	268
R-HSA-1296071	-0.118559	581	-0.139781	677
R-HSA-5260271	-0.0050215	340	0.00382791	317
R-HSA-72086	0.0178129	291	-0.00161072	343
R-HSA-418346	0.152287	66	0.0236279	218
R-HSA-9033241	-0.288095	677	0.134253	4
R-HSA-5682910	-0.137948	603	-0.0057357	365
R-HSA-1500620	-0.0508117	461	0.0352602	168
R-HSA-212165	0.0934595	144	-0.0587866	607
R-HSA-211859	0.18234	39	-0.0378418	533
R-HSA-5358508	0.217963	22	-0.141753	678
R-HSA-977225	0.0212252	283	0.0907758	25
R-HSA-381753	0.0230436	276	0.0560732	84
R-HSA-1368071	0.201196	29	-0.00917384	390
R-HSA-9616222	0.212073	25	0.0252356	208
R-HSA-216083	0.0210892	284	0.0085086	294
R-HSA-74158	0.153647	64	0.0234132	222
R-HSA-15869	0.0741211	177	-0.0279851	479
R-HSA-72306	0.07895	171	-0.0552367	599
R-HSA-1632852	0.0759006	174	-0.0231322	455
R-HSA-452723	-0.0761571	509	0.0112773	272
R-HSA-9006936	0.0195477	288	0.0134328	263
R-HSA-2028269	-0.106048	560	-0.0206672	440
R-HSA-2161522	-0.069338	498	-0.00127576	340
R-HSA-429914	-0.0248489	404	-0.0213689	446
R-HSA-3247509	-0.202792	650	-0.0060004	368
R-HSA-381426	-0.271347	673	0.0848624	32
R-HSA-5619115	-0.0208793	388	-0.0936794	665
R-HSA-9006927	0.216132	23	0.0236005	220
R-HSA-391251	0.271917	7	0.0780818	39
R-HSA-6794362	-0.0247416	402	0.00783429	296
R-HSA-354192	-0.013193	365	-0.0249133	463
R-HSA-428359	-0.0958838	542	0.0814873	37
R-HSA-202733	0.0938241	141	-0.0873905	657
R-HSA-1566948	-0.00612997	344	-0.0300271	492
R-HSA-73884	-0.108	564	0.120021	10
R-HSA-9609523	-0.0134768	366	0.0454863	124
R-HSA-9675135	-0.149003	615	-0.000982678	336
R-HSA-73886	0.196007	31	-0.0263292	468
R-HSA-71387	0.13807	80	0.01406	259
R-HSA-8981607	0.0768379	172	0.0614266	68
R-HSA-76002	-0.0305276	414	0.0371497	158
R-HSA-9006934	-0.0244881	400	0.0674022	58
R-HSA-9717189	-0.104453	559	0.0676251	57
R-HSA-9603798	-0.036358	428	-0.0358829	521
R-HSA-1187000	-0.0732733	502	-0.0481688	568
R-HSA-5663202	0.0205349	285	-0.0344168	515
R-HSA-168249	0.106809	115	0.0166803	242
R-HSA-5663205	-0.0124748	361	-0.0600267	611
R-HSA-6783310	-0.0959415	543	-0.0822647	650
R-HSA-189445	-0.0516994	465	0.043415	132
R-HSA-1474228	-0.0385452	433	0.0739688	46
R-HSA-8935690	-0.0346711	423	0.00253392	321
R-HSA-69278	0.0321159	254	0.0200139	233
R-HSA-69620	0.0320221	255	0.0507069	102
R-HSA-5683826	-0.0281221	410	0.0450561	127
R-HSA-556833	-0.26301	671	0.0659111	62
R-HSA-5683057	-0.0837743	524	0.0577634	78
R-HSA-75067	-0.164616	634	0.0261958	203
R-HSA-373753	-0.106114	561	0.0390791	153
R-HSA-1475029	0.0829181	167	-0.131721	675
R-HSA-9006925	-0.0397283	436	-0.0468895	559
R-HSA-5218859	-0.0126077	363	-0.0346132	516
R-HSA-9006931	0.144299	73	-0.0754977	638
R-HSA-9659379	0.0920852	149	0.0580017	76
R-HSA-72203	-0.162652	631	-0.0408751	545
R-HSA-2173782	0.290392	6	-0.0617392	615
R-HSA-9006335	0.177244	41	0.00182274	324
R-HSA-2980736	-0.173777	642	0.034459	172
R-HSA-1474290	0.0598693	206	-0.0602644	612
R-HSA-9748787	0.0227501	278	0.0162136	246
R-HSA-73864	-0.0772808	510	-0.0782859	644
R-HSA-112307	-0.00893948	354	-0.0291306	485
R-HSA-194441	-0.208273	657	-0.0231523	456
R-HSA-5576891	0.101739	126	0.0468412	120
R-HSA-1181150	0.00857909	315	-0.00561574	364
R-HSA-9716542	-0.0182743	383	0.00590018	310
R-HSA-1280218	-0.206748	654	0.130322	7
R-HSA-9754706	0.0292404	265	-0.00472086	356
R-HSA-72766	0.00374974	321	-0.0257188	466
R-HSA-75892	0.0586826	209	0.0832156	34
R-HSA-5668914	-0.0688041	497	0.0140861	258
R-HSA-72312	0.060681	205	0.0366643	160
R-HSA-140877	-0.0444652	448	-0.0317303	501
R-HSA-9675108	0.0690595	186	0.0904519	26
R-HSA-163685	-0.106652	562	0.00392817	316
R-HSA-75072	0.032713	250	-0.0114903	398
R-HSA-390522	0.0227917	277	-0.0454515	556
R-HSA-391160	-0.0493885	458	-0.0330384	509
R-HSA-5693532	0.0956753	136	0.0495516	107
R-HSA-1368082	-0.00855682	353	-0.00598235	367
R-HSA-211000	-0.0318077	417	0.00693748	301
R-HSA-5619102	-0.0106702	356	0.0327367	177
R-HSA-917729	0.0120194	304	-0.0275531	476
R-HSA-201681	0.0449236	230	0.0597417	73
R-HSA-1912422	-0.0775064	511	0.0699243	52
R-HSA-8956319	-0.0594913	478	-0.0212501	445
R-HSA-6806667	0.0286599	267	0.0286333	194
R-HSA-1296052	0.0653053	196	-0.0735079	634
R-HSA-4791275	-0.0335075	420	0.0603084	71
R-HSA-5576890	-0.0870518	527	-0.0642975	622
R-HSA-450520	0.00431336	318	0.0183657	237
R-HSA-5576892	-0.100146	548	-0.00890209	385
R-HSA-70921	-0.115753	576	-0.109108	672
R-HSA-9609523_copy1	-0.0154398	374	-0.0212054	444
R-HSA-6806834	0.157292	58	-0.0974515	669
R-HSA-449147	-0.124419	587	0.0427805	133
R-HSA-75153	-0.219243	660	-0.0783265	645
R-HSA-8978868	-0.127644	591	0.0387198	154
R-HSA-177929	-0.00786768	351	-0.0486801	569
R-HSA-73980	-0.212181	659	-0.0324538	505
R-HSA-5223345_copy1	0.365615	2	-0.054969	598
R-HSA-5693606	-0.00756858	349	0.0643984	67
R-HSA-77075	0.125095	93	-0.00352622	349
R-HSA-203754	-0.0350414	424	0.0680747	55
R-HSA-111367	0.0689826	188	-0.0578508	605
R-HSA-373753_copy1	0.18419	38	0.0236812	217
R-HSA-2219528	-0.204228	652	-0.0383695	536
R-HSA-72202	-0.0171814	377	-0.0188626	433
R-HSA-9651496	-0.0175868	380	-0.0219459	448
R-HSA-8873719	0.155358	62	-0.0408112	544
R-HSA-5696399	-0.00854665	352	-0.0148361	413
R-HSA-9748787_copy1	0.190044	34	0.0528887	92
R-HSA-1300642	0.00940044	309	0.0255055	206
R-HSA-112308	-0.00443025	338	0.106466	14
R-HSA-500792	0.128945	91	-0.0133614	406
R-HSA-1643713	-0.0430417	445	0.0106996	276
R-HSA-9700206	0.151607	69	0.00631014	302
R-HSA-6781827	-0.204936	653	0.0528869	93
R-HSA-8964572	-0.0400165	439	0.0167816	241
R-HSA-5652084	-0.10264	555	0.0206449	229
R-HSA-140875	0.043281	235	0.0899579	27
R-HSA-9675136	0.133649	82	0.0395266	150
R-HSA-2161517	-0.0109243	357	0.0919687	24
R-HSA-5576894	0.0797802	170	-0.0100566	394
R-HSA-388841	-0.0646075	488	-0.0487371	570
R-HSA-9663891	-0.0835208	522	0.0745046	44
R-HSA-9752946	-0.302868	679	-0.00106869	337
R-HSA-109606	-0.0829681	520	0.0506887	103
R-HSA-6798163	-0.169754	636	0.0395285	149
R-HSA-977347	-0.102985	556	0.0212026	228
R-HSA-196849	0.221338	20	0.0294045	189
R-HSA-8979227	0.15806	57	0.00889881	293
R-HSA-1369062	-0.0668759	491	-0.00107999	338
R-HSA-76046	0.0886408	159	-0.0706575	631
R-HSA-212300	-0.0338889	421	0.0130881	266
R-HSA-400206	-0.0182254	382	-0.0471956	562
R-HSA-3000157_copy1	-0.0478729	455	0.0487759	110
R-HSA-428359_copy1	-0.0221154	395	-0.0103078	396
R-HSA-1650814	-0.0061144	343	-0.0496155	575
R-HSA-432047	0.053713	219	0.0512746	96
R-HSA-5684996	-0.128219	592	0.0414889	137
R-HSA-1368082_copy1	-0.0264771	407	-0.00717848	374
R-HSA-76042	0.0455342	228	0.0793122	38
R-HSA-5620920	-0.0904448	534	0.0360095	165
R-HSA-6803157	-0.0066979	346	0.011552	269
R-HSA-69242	0.104059	122	0.0261739	204
R-HSA-75892_copy1	-0.101371	552	0.016112	247
R-HSA-1592389	-0.14587	613	-0.0225756	452
R-HSA-5358606	-0.0370182	430	-0.03296	508
R-HSA-72086_copy1	-0.225323	662	0.094846	21
R-HSA-5617472	-0.0661913	489	-0.054325	596
R-HSA-74752	-0.0429234	444	-0.0589906	609
R-HSA-199977	-0.170207	637	0.0311913	181
R-HSA-9734009	0.0266528	270	-0.00961588	392
R-HSA-429958	-0.108968	567	-0.00828355	381
R-HSA-1614635	-0.0444529	447	0.00901071	292
R-HSA-140837	-0.0472604	454	0.103061	15
R-HSA-163200	0.0583016	211	0.0511979	98
R-HSA-5250941	-0.0548654	471	0.00238573	322
R-HSA-168643	0.0744165	176	-0.0300892	494
R-HSA-5221030	0.099929	131	-0.007943	378
R-HSA-8939211	0.0388147	243	0.0104814	277
R-HSA-8981607_copy1	0.0326683	251	0.0235866	221
R-HSA-69481	0.200599	30	0.168359	1
R-HSA-450408	-0.200471	649	-0.0244751	460
R-HSA-9615710_copy1	0.142841	76	0.0511867	99
R-HSA-5687613	0.151989	68	-0.0864694	656
R-HSA-3000178_copy1	-0.0517523	466	-0.0385715	537
R-HSA-8868773	-0.0380735	431	0.0604286	70
R-HSA-6787450	0.104632	121	0.0294776	188
R-HSA-912446	-0.235647	667	-0.0149824	414
R-HSA-6811442	-0.0744147	506	0.0477349	114
R-HSA-73863	-0.0618538	482	0.030813	183
R-HSA-189085	-0.0220741	394	0.00611676	305
R-HSA-9018678	0.0139519	298	0.0403368	143
R-HSA-211945	-0.0152476	372	0.0664838	60
R-HSA-77595	-0.0627602	483	0.0236087	219
R-HSA-5368287	0.072429	181	0.0414915	136
R-HSA-5579031	-0.049576	459	0.0270753	199
R-HSA-453276	0.0615671	202	0.00742835	298
R-HSA-1855191	-0.0246069	401	-0.00891527	386
R-HSA-5602358	0.0943152	140	0.0393127	151
R-HSA-9729555	-0.045287	449	0.0398352	146
R-HSA-70688	-0.219699	661	-0.0852139	654
R-HSA-2029480	0.052799	221	0.0129041	267
R-HSA-9710421	0.244384	10	-0.0887351	659
R-HSA-8963691	-0.0176233	381	-0.00412845	352
R-HSA-68962	0.176049	42	0.0346918	169
R-HSA-5661270	0.0968974	134	0.0753768	43
R-HSA-5688426	0.0110952	306	0.0153789	253
R-HSA-3000480	-0.00150224	330	-0.0497332	577
R-HSA-212436	0.00283554	325	0.0694857	53
R-HSA-156842	0.0379964	244	0.0091011	289
R-HSA-1170546	0.0041161	320	0.00399211	315
R-HSA-5362517	0.2021	28	-0.0898442	661
R-HSA-2187335	0.0178508	290	0.0892603	28
R-HSA-1227986	0.0449911	229	-0.0514915	585
R-HSA-1980143	0.0920445	150	-0.00896749	387
R-HSA-5653890	0.0123994	302	0.0701056	51
R-HSA-163765	-0.0309471	415	-0.0362605	523
R-HSA-5250913	-0.142172	607	0.0341567	174
R-HSA-2129379	-0.0135471	367	0.0344664	171
R-HSA-3371556	0.0879247	161	0.0302517	187
R-HSA-6794361	0.0732737	179	-0.030296	495
R-HSA-110313	-0.102639	554	-0.0357088	520
R-HSA-2474795	-0.0153656	373	0.0857845	31
R-HSA-9759774	-0.0547553	470	-0.00679601	372
R-HSA-6782315	-0.158463	627	0.0132774	265
R-HSA-5668541	0.0688373	189	0.00964587	284
R-HSA-446203	-0.0195193	386	0.0574472	79
R-HSA-425393	-0.078525	516	0.0662828	61
R-HSA-8949613	-0.0778162	513	-0.0365351	525
R-HSA-1834949	-0.142135	606	0.0157222	250
R-HSA-112310	0.096053	135	-0.0219881	449
R-HSA-8963678	0.16581	51	-0.0136236	408
R-HSA-1502540	-0.079203	518	-0.0706976	632
R-HSA-9735804	0.0671788	191	0.0656614	63
R-HSA-2168880	-0.00400261	334	-0.0521706	590
R-HSA-6807505	0.0125813	301	-0.0218012	447
R-HSA-6785470	0.123137	97	0.0023576	323
R-HSA-8849175	0.102797	123	0.0472422	117
R-HSA-5576886	0.11946	103	0.0439668	131
R-HSA-5358346	-0.151726	623	-0.00153019	341
R-HSA-453274	0.114793	106	0.00935604	286
R-HSA-9619665	-0.0631688	484	-0.0227486	453
R-HSA-72200	-0.0203044	387	-0.0773573	641
R-HSA-210745	-0.0460354	450	0.0925809	22
R-HSA-8941237_copy1	0.0434131	234	-0.0774848	643
R-HSA-9013694	-0.0784551	515	-0.012447	401
R-HSA-450604	-0.113698	573	0.0647541	65
R-HSA-5578775	0.101295	127	0.0146795	254
R-HSA-201556	0.0922448	148	-0.0071553	373
R-HSA-168928	-0.0324391	418	0.0365632	161
R-HSA-156580	0.0652201	197	0.0164435	245
R-HSA-9027283	-0.0836898	523	-0.0897383	660
R-HSA-9033658	0.0411404	240	0.0404705	141
R-HSA-70326	0.059303	208	-0.095349	666
R-HSA-9706019	-0.0143177	370	0.0141205	257
R-HSA-163282	0.000708523	328	0.0282084	195
R-HSA-9027284	-0.108709	565	-0.0382728	535
R-HSA-72172	-0.150548	622	-0.0583114	606
R-HSA-8849932	0.153654	63	-0.0278953	478
R-HSA-163359	0.0413653	239	-0.0738947	635
R-HSA-9669938	0.0223006	279	0.0362807	164
R-HSA-975957	0.0677513	190	-0.00587953	366
R-HSA-112303	0.0594808	207	0.0368717	159
R-HSA-1433617	0.106361	118	0.0692675	54
R-HSA-8956320	-0.0542571	469	-0.000760255	335
R-HSA-1855167	0.164118	54	0.0409997	138
R-HSA-429947	-0.0668343	490	0.150279	2
R-HSA-5578768	0.112524	109	0.0109598	275
R-HSA-75064	0.0577533	212	-0.0120616	400
R-HSA-165181	-9.17e-05	329	0.1192	11
R-HSA-74182	-0.00410031	335	-0.0492486	573
R-HSA-1445148	-0.28237	675	0.0139375	261
R-HSA-5663084	0.190645	33	0.0287336	193
R-HSA-749476	-0.171261	640	0.0468914	119
R-HSA-77588	0.0701372	185	-0.0299759	491
R-HSA-2395516	-0.0286036	411	0.0330979	176
R-HSA-6783310_copy1	0.150332	70	0.125193	8
R-HSA-1433557	0.135253	81	0.0241131	214
R-HSA-190236	0.108245	113	0.0759255	41
R-HSA-209952	0.156131	61	0.0419071	134
R-HSA-1300645	-0.17355	641	-0.0182853	430
R-HSA-73854	0.0301597	262	0.0571168	82
R-HSA-426496	-0.0858523	526	-0.0510138	580
R-HSA-168898	-0.039867	437	-0.0295433	489
R-HSA-162906	0.1136	108	0.0571521	81
R-HSA-9682385	-0.108861	566	0.0343861	173
R-HSA-2586552_copy1	-0.0239202	399	0.00512191	313
R-HSA-5676934_copy1	0.0321956	253	0.0171275	240
R-HSA-1237044	-0.163387	632	-0.0539753	594
R-HSA-9715370	-0.136387	599	-0.0510254	581
R-HSA-1980145	-0.0886759	530	-0.0510289	582
R-HSA-2534343	-0.0632926	485	0.00726885	299
R-HSA-389661	-0.110623	568	-0.016956	422
R-HSA-69615	-0.100413	549	0.0229656	224
R-HSA-193704	-0.00693257	348	-0.0456315	557
R-HSA-203927	0.189882	35	-0.0598217	610
R-HSA-9630747	-0.00571865	342	-0.0936167	664
R-HSA-8978934	-0.0984717	546	-0.034356	513
R-HSA-2022090	-0.00656728	345	0.0251526	209
R-HSA-1226099	0.0955945	137	-0.0208082	441
R-HSA-9605308	-0.0577023	475	0.00541847	312
R-HSA-189451	-0.175049	643	-0.00535578	359
R-HSA-9609646	-0.161416	630	0.0292677	190
R-HSA-5213460	0.00656505	316	-0.0589895	608
R-HSA-1855183	0.187453	37	-0.0342215	512
R-HSA-5661231	-0.0516753	464	-0.0614856	614
R-HSA-432030	-0.160741	629	0.0227345	225
R-HSA-194138	0.0955485	138	0.0288237	192
R-HSA-3214841	0.047465	224	-0.0771745	640
R-HSA-6809371	-0.00688396	347	-0.0194498	435
R-HSA-390466	-0.081055	519	-0.0263958	470
R-HSA-8852405	-0.0926635	536	0.00609915	306
R-HSA-73779	0.092671	146	0.0258745	205
R-HSA-1257604	0.00374251	322	-0.0701359	630
R-HSA-9690406_copy1	-0.0386462	434	0.0145774	255
R-HSA-112314	0.0241703	275	0.133397	5
R-HSA-163767	0.0891533	156	0.0960817	20
R-HSA-210993	-0.0363104	427	0.0475871	115
R-HSA-189200	-0.0231327	397	0.0650699	64
R-HSA-499943	-0.0117995	360	-0.0338282	510
R-HSA-3214847	0.132166	85	0.0502217	106
R-HSA-68867	0.220015	21	-0.0961419	668
R-HSA-3214842	0.10048	128	-0.0282874	480
R-HSA-8868766	-0.0213946	392	-0.0404898	543
R-HSA-422356	-0.134718	596	0.0304489	185
R-HSA-5576893	0.0100497	307	0.0757844	42
R-HSA-9753281_copy1	0.129385	90	-0.00781053	377
R-HSA-1368108_copy1	-0.0042145	337	6.33E-05	331
R-HSA-5619084	-0.149663	618	0.0442038	130
R-HSA-426486	-0.134298	594	0.00612505	304
R-HSA-1369007	-0.12692	590	-0.0629856	617
R-HSA-2022377	0.00144327	326	0.0459808	123
R-HSA-157858	0.0539903	218	-0.0181324	428
R-HSA-8963693	-0.203444	651	0.00614856	303
R-HSA-5357769	-0.0605931	480	-0.019562	436
R-HSA-210744	0.100342	130	0.0319345	179
R-HSA-8964043	-0.03656	429	0.000124799	330
R-HSA-9708296	0.35036	4	-0.00423464	354
R-HSA-202403	-0.0115207	358	-0.0488744	571
R-HSA-2151209	0.10207	124	-0.0145343	412
R-HSA-72187	0.0116668	305	0.0273804	197
R-HSA-9616222_copy1	0.0213894	282	0.0304393	186
R-HSA-209776	0.0152042	296	-0.0679228	625
R-HSA-5578749	0.00951251	308	-0.0196648	437
R-HSA-9027277	-0.0602101	479	0.00488714	314
R-HSA-381119	-0.0313777	416	0.000160219	329
R-HSA-3858494	0.0953477	139	0.0251161	210
R-HSA-163754	0.0325547	252	0.0153916	252
R-HSA-9635486	0.0368875	247	0.0059352	309
R-HSA-75893	0.173888	46	0.0197232	234
R-HSA-73933	0.209905	26	0.0515558	95
R-HSA-210991	-0.116408	578	-0.00900476	388
R-HSA-774815	-0.238823	668	-0.0879731	658
R-HSA-1296346	0.0173453	292	-0.122472	674
R-HSA-354194	0.0217569	280	-0.00553241	362
R-HSA-5173105	0.106487	116	-0.0447466	555
R-HSA-418360	-0.0327515	419	-0.0247549	461
R-HSA-114508	0.0585808	210	-0.0470777	561
R-HSA-9711123	0.0262466	271	-0.0286654	484
R-HSA-1368071_copy1	-0.200438	648	-0.108515	671
R-HSA-76009	-0.0229068	396	0.0226349	226
R-HSA-2672351	0.0612341	204	-0.14244	679
R-HSA-5423646	0.0890954	157	0.0976891	17
R-HSA-445355_copy1	0.0410648	241	0.0176993	239
R-HSA-9662360	0.107034	114	0.0236999	216
R-HSA-983189	0.156341	60	0.0442692	128
R-HSA-9033500	-0.0556151	472	0.0115457	270
R-HSA-8981373	0.230751	16	-0.00503137	357
R-HSA-189483	0.00116792	327	-0.0102663	395
R-HSA-2151201	0.0690386	187	0.0230919	223
R-HSA-140834	-0.0858272	525	0.00951258	285
R-HSA-9687139	-0.0949851	540	-0.00243615	347
R-HSA-8963898	-0.114927	575	-0.00362012	350
R-HSA-198933	0.174135	45	0.00916021	288
R-HSA-9607240	0.204961	27	0.00558031	311
R-HSA-75205_copy1	0.0200615	287	-0.0313813	498
R-HSA-3781865	0.164749	53	-0.0446812	554
R-HSA-5693538	-0.0125177	362	0.00595828	308
R-HSA-1855231	0.0550025	214	0.00805959	295
R-HSA-5423599	0.00358369	323	-0.0239575	458
R-HSA-2564830_copy1	-0.0166574	376	-0.00972752	393
R-HSA-2978092	0.0463332	225	-0.0154373	416
R-HSA-936837	0.0614519	203	-0.00172383	345
R-HSA-8848021	-0.0572075	473	0.0305837	184
R-HSA-9658195	-0.372614	680	-0.0300704	493
R-HSA-9679506	-0.131462	593	0.00968383	283
R-HSA-422085	-0.03445	422	-0.0752699	637
R-HSA-9613829_copy1	-0.233749	666	-0.0826082	652
R-HSA-210747	0.0284656	268	0.0133692	264
R-HSA-3238698	0.00910733	312	-0.0716889	633
R-HSA-432040	0.0121625	303	-0.0115389	399
R-HSA-9603798_copy1	-0.143354	609	0.0158671	248
R-HSA-210746	-0.0304503	413	-0.0316129	500
R-HSA-70895	0.26563	8	-0.168401	680
R-HSA-5682910_copy1	0.0372112	246	0.0360001	166
R-HSA-3214858	-0.074268	505	0.0310619	182
R-HSA-8851680	-0.124913	589	-0.0165789	420
R-HSA-2028269_copy1	-0.230556	664	-0.0411131	547
R-HSA-351202	-0.0974111	545	0.0266122	202
R-HSA-157579	-0.137436	601	0.0104119	278
R-HSA-71737_copy1	-0.0407478	440	0.131336	6
R-HSA-3304351	0.114357	107	-0.0018987	346
R-HSA-422475	0.00936841	310	0.0738269	47
R-HSA-2892245	-0.150178	619	0.0203845	230
R-HSA-8956321	0.13057	87	0.135823	3
R-HSA-166658	0.153195	65	-0.0247837	462
R-HSA-392517	0.121664	100	0.106673	13
R-HSA-9754706_copy1	-0.040013	438	-0.0851573	653
R-HSA-392154	-0.253952	669	-0.045805	558
R-HSA-71406	0.0932138	145	-0.0362143	522
R-HSA-381340_copy1	-0.115835	577	0.00909662	290
R-HSA-75955	-0.0585034	476	-0.0277078	477
R-HSA-194315	0.0863392	162	-0.0382043	534
R-HSA-9673013	-0.00297978	332	0.0242583	213
R-HSA-210990	-0.0518172	467	0.0363833	163
R-HSA-982772	0.0937824	142	0.0321594	178
R-HSA-5579029	0.013077	299	0.00998272	281
R-HSA-1234174	0.121664	99	-0.0327773	506
R-HSA-163841	-0.18035	644	0.0486431	111
R-HSA-2453902	0.101943	125	-0.0557636	602
R-HSA-216083_copy1	-0.0509454	462	-0.0368648	527
R-HSA-75158	0.232106	15	-0.0520843	589
R-HSA-1296061	-0.13699	600	-0.0436119	553
R-HSA-75157	0.0028933	324	-0.0635784	619
R-HSA-2559583	-0.188101	646	-0.00120725	339
R-HSA-9717207	0.354644	3	0.00141331	325
R-HSA-9671555	0.24281	11	-0.0241148	459
R-HSA-9648895	0.226812	19	-0.0209673	442
R-HSA-975956	0.0937616	143	0.123688	9
R-HSA-195253	-0.226504	663	0.100708	16
R-HSA-8876725	-0.00223956	331	-0.0259982	467
R-HSA-166208	0.034856	249	-0.00554786	363
R-HSA-392851	0.109217	111	0.0763933	40
R-HSA-70370	-0.0144756	371	-0.0185533	431
R-HSA-525793_copy1	0.0665196	193	-0.0066278	371
R-HSA-2160456	-0.119424	582	-0.0158707	418
R-HSA-5632684	0.0894032	155	0.0463983	121
R-HSA-9027276	0.0317702	256	-0.0472078	563
R-HSA-9697154	0.0721744	183	0.0398105	147
R-HSA-8949664	0.123465	96	-0.00842578	382
R-HSA-9730628	-0.0892212	531	0.0584997	75
R-HSA-8964539	-0.0381509	432	-0.0611677	613
R-HSA-425366	0.0907506	153	-0.0478498	567
R-HSA-163125	-0.029387	412	-0.0365468	526
R-HSA-392518	-0.208218	656	0.00346065	318
R-HSA-2404192	-0.0078591	350	-0.0419605	550
R-HSA-1227990	-0.134357	595	-0.0388587	538
R-HSA-168255	0.0315998	258	0.0461767	122
R-HSA-112313	-0.0188575	385	-0.0475134	565
R-HSA-3214815	-0.140584	604	0.0402129	144
R-HSA-9707616	0.0516706	222	-0.0320352	503
R-HSA-76005	-0.0741888	504	-0.0303199	496
R-HSA-71262	0.121181	101	0.0536946	89
R-HSA-8848584	-0.077928	514	-0.051278	584
R-HSA-400508	0.0854131	165	-0.0172191	423
R-HSA-5621481	-0.26825	672	0.0502647	105
R-HSA-879415	0.0658443	195	-0.066438	623
R-HSA-1442490	-0.0100197	355	0.0673778	59
R-HSA-6784531	0.0192208	289	-0.0263754	469
R-HSA-192456	-0.0041595	336	-0.0474568	564
R-HSA-983705	-0.122633	584	0.0574299	80
R-HSA-2172127	0.173818	47	-0.0187672	432
R-HSA-380972	0.0726883	180	-0.0131814	404
R-HSA-2454202	0.0290385	266	-0.0369397	528
R-HSA-72613	0.106395	117	-0.0695064	628
R-HSA-1296072	0.00415817	319	-0.00252564	348
R-HSA-5660489	0.0861064	163	0.0154179	251
R-HSA-2514856	-0.0971099	544	0.0189743	236
R-HSA-112311	-0.048392	457	-0.00163675	344
R-HSA-450385	0.0906824	154	-0.0152647	415
R-HSA-5693571	0.0925272	147	0.0612075	69
R-HSA-9645460	-0.140827	605	-0.0373683	531
R-HSA-2892247	-0.124082	586	-0.0354142	517
R-HSA-674695	-0.0520167	468	0.0270568	200
R-HSA-163358	0.152212	67	-0.0343615	514
R-HSA-73929	-0.122247	583	-0.0142279	411
R-HSA-69190	0.147975	71	-0.042785	551
R-HSA-2408522	0.133091	83	0.000960531	328
R-HSA-264876	0.0541053	217	-0.0356857	519
R-HSA-5657655	0.251434	9	0.0565631	83
R-HSA-73780	-0.0213367	391	0.0277674	196
R-HSA-456926	-0.0142765	369	-0.0542763	595
R-HSA-191859	-0.0483577	456	-0.113945	673
R-HSA-71336	-0.124872	588	-0.0490182	572
R-HSA-71240	-0.0739951	503	-0.00378241	351
R-HSA-8982491	-0.0712407	500	0.0409826	139
R-HSA-9693928	-0.0872932	528	-0.0142051	410
R-HSA-450513	-0.285802	676	-0.03634	524
R-HSA-1268020_copy1	-0.051214	463	-0.0264923	471
R-HSA-388396	0.167533	50	0.0391142	152
R-HSA-3296482	-0.18121	645	-0.0402342	542
R-HSA-391160_copy1	0.237444	12	-0.0773919	642
R-HSA-8957275	-0.0411962	441	0.0399213	145
R-HSA-428157	-0.0505848	460	-0.00458596	355
R-HSA-1247673	0.170057	48	-0.0388991	539
R-HSA-8957322	-0.0588676	477	0.0837818	33
R-HSA-446353	0.00900134	313	0.0489477	108
R-HSA-114604	-0.11096	569	0.0373696	157
R-HSA-1489509	-0.0353586	426	0.00718919	300
R-HSA-5687128	-0.0834586	521	-0.0811758	648
R-HSA-110314	-0.295614	678	-0.046905	560
R-HSA-68952	-0.149473	617	-0.0397283	541
R-HSA-71064	0.0461055	226	-0.00421348	353
R-HSA-421270	0.0577013	213	-0.0135675	407
R-HSA-5358565	-0.072357	501	0.0522817	94
R-HSA-203641	0.07682	173	-0.0494115	574
R-HSA-5620971	0.38699	1	0.0712472	49
R-HSA-8853383	-0.164306	633	0.0386226	155
R-HSA-379724	-0.0173808	378	-0.0255938	465
R-HSA-453279	-0.107678	563	0.0442285	129
R-HSA-388844	0.230045	17	-0.0417067	549
R-HSA-3000497	0.091346	151	0.0453315	126
R-HSA-1799339	0.0497808	223	-0.0224868	451
R-HSA-201451	0.167808	49	-0.0085326	383
R-HSA-5387390	0.233394	14	0.0591234	74
R-HSA-446107	0.129794	88	-0.0157081	417
R-HSA-9749641_copy1	-0.0158172	375	0.00596858	307
R-HSA-72764	-0.143075	608	-0.0237733	457
R-HSA-390522_copy1	-0.102987	557	-0.00158407	342
R-HSA-69618	0.108656	112	0.0099413	282
R-HSA-5610787	-0.0267131	408	0.0203218	231
R-HSA-69052	0.0313061	260	-0.0409999	546
R-HSA-8963899	-0.10104	551	-0.0075349	376
R-HSA-73856	-0.0260984	406	0.0535609	90
R-HSA-975634	-0.0674063	495	-0.018177	429
R-HSA-186797	-0.0387316	435	-0.0286364	483
R-HSA-1855204	-0.0213322	390	0.0239696	215
R-HSA-372708	0.0662247	194	-0.0856623	655
R-HSA-1236394	-0.0135996	368	0.0166279	243
R-HSA-199992	0.0128168	300	-0.0639427	621
R-HSA-917977	-0.102463	553	-0.049618	576
R-HSA-170834	-0.0883257	529	-0.020411	439
R-HSA-3000170	0.124253	94	-0.0571953	604
R-HSA-73943	0.179223	40	-0.0825887	651
R-HSA-389977	0.116005	105	-0.0526668	591
R-HSA-430039	0.0529541	220	-0.0685936	626
R-HSA-5620912	-0.0615231	481	-0.0691989	627
R-HSA-8955332	0.0821291	168	0.0864741	29
R-HSA-430116	0.0362622	248	0.0578753	77
R-HSA-1296065	-0.0461137	451	-0.0253116	464
R-HSA-9007101	-0.0258133	405	0.0964597	19
R-HSA-3371497	0.138837	79	0.0032953	319
R-HSA-381426_copy1	0.0459311	227	0.0647036	66
R-HSA-68886	0.129471	89	0.0511604	101
R-HSA-2644603	-0.0422751	443	0.0453349	125
R-HSA-5601884	0.0401585	242	-0.000247217	334
R-HSA-977225_copy1	-0.103148	558	-0.0375374	532
R-HSA-9662361	0.131372	86	0.00909141	291
R-HSA-9674555	0.0740624	178	-0.074361	636
R-HSA-1483257	-0.0930477	537	0.0140295	260
R-HSA-9012852	-0.0183248	384	0.0709043	50
R-HSA-166520	-0.093683	538	0.0560168	86
R-HSA-163680	-0.150336	620	0.00747132	297
R-HSA-1222556	0.0666464	192	-0.000132161	332
R-HSA-1566977_copy1	0.100414	129	-0.0176281	424
R-HSA-169911	0.00551983	317	0.0374703	156
R-HSA-2132295	-0.0174045	379	0.0270099	201
R-HSA-8964540	-0.156253	625	-0.053005	592
R-HSA-6798695	-0.0442562	446	-0.0909398	662
R-HSA-3000484	0.0623652	199	-0.0356101	518
R-HSA-2990846	0.237347	13	-0.0230854	454
R-HSA-1630316	-0.0634648	487	0.0194725	235
R-HSA-425397	-0.0633062	486	0.0827137	36
R-HSA-2161541	0.0309219	261	-0.0637477	620
R-HSA-5339562	-0.074953	507	-0.00795586	379
R-HSA-3000471	0.110993	110	-0.0539544	593
R-HSA-6802957	0.120299	102	-0.0791854	646
R-HSA-9711097	0.0317159	257	-0.0273577	474
R-HSA-8876384	-0.0672728	494	0.0397517	148
R-HSA-5662702	-0.0907609	535	0.0113457	271
R-HSA-203615	-0.113603	572	-0.0518993	588
R-HSA-8951664	0.0615706	201	-0.033991	511
R-HSA-1475029_copy1	-0.111889	570	0.0141212	256
R-HSA-71288	-0.144523	612	-0.0570841	603
R-HSA-163316	0.0651782	198	0.0273666	198
R-HSA-8852135	-0.0789637	517	-0.0293301	487
R-HSA-913531	-0.0672105	493	0.029193	191
R-HSA-5620924	0.0443423	231	-0.138422	676
R-HSA-5334118	-0.0710441	499	-0.0515954	587
R-HSA-432142	-0.14421	610	-0.0313951	499
R-HSA-9024446	-0.136112	598	0.0479179	113
R-HSA-70635	-0.0352092	425	0.0506553	104
R-HSA-983169	-0.0414374	442	-0.00657823	369
R-HSA-8856828	0.292077	5	-0.0224417	450
R-HSA-1221632	-0.149086	616	0.040449	142
R-HSA-5683826_copy1	0.144925	72	0.0407082	140
